# Sex-specific transcriptional signatures of oxycodone persist during withdrawal and abstinence in the suprachiasmatic nucleus of heterogeneous stock rats

**DOI:** 10.1101/2025.04.29.651331

**Authors:** Tara C. Delorme, Snehal Sambare, Benjamin R. Williams, Mackenzie C. Gamble, Leah C Solberg Woods, Lisa Maturin, Abraham A. Palmer, Olivier George, Ryan W. Logan

**Affiliations:** Department of Psychiatry, University of Massachusetts Chan Medical School, Worcester, MA, USA; Department of Pharmacology, Physiology & Biophysics, Boston University School of Medicine, Boston, MA, USA; Department of Internal Medicine, Section on Molecular Medicine, Wake Forest University School of Medicine, Winston-Salem, NC, USA; Department of Psychiatry, University of California, San Diego, La Jolla, CA, USA; Department of Neurobiology, University of Massachusetts Chan Medical School, Worcester, MA, USA

**Keywords:** opioid use disorder, circadian rhythms, suprachiasmatic nucleus, RNA sequencing, sex differences, heterogeneous stock rats, intravenous self-administration

## Abstract

Opioid use disorder (OUD) is a major public health issue. Sleep and circadian disruptions are recognized as hallmarks of opioid addiction, often emerging during withdrawal and lasting into abstinence. However, little is known about the impact of opioids on the brain’s primary circadian pacemaker, the suprachiasmatic nucleus (SCN). We examined SCN transcriptomic changes in genetically diverse heterogeneous stock rats across different opioid physiological and behavioral states (naïve, oxycodone intoxication, acute withdrawal, and prolonged abstinence), alongside behavioral assessments. In females, intoxication and withdrawal altered pathways related to neurotransmission, circadian rhythms, and inflammation, while in males, changes involved immune regulation, DNA damage, and metabolism. During abstinence, females showed enrichment in stress-related pathways, particularly those involved in energy metabolism and neurotransmitter function, whereas males exhibited enrichment in pathways related to cellular detoxification and oxidative stress, suggesting lasting, sex-specific effects of oxycodone administration during withdrawal and abstinence. Further, the highest proportion of sex-specific rhythmic differentially expressed genes (DEGs) were identified during abstinence compared to other states, suggesting sex differences in gene expression in the SCN during opioid abstinence. Co-expression network analysis identified a black module linked to synaptic signaling and a red module linked to ciliary function, which were positively and negatively associated with intoxication, respectively. Black module genes were positively correlated with addiction-related behaviors during abstinence, while red module genes inversely correlated with these behaviors during intoxication, linking opioid-induced alterations in the SCN to addiction-like phenotypes. These findings highlight the SCN as a dynamic, sex-specific target of opioid exposure and suggests that SCN alterations may contribute to long-term behavioral and physiological consequences of OUD.

**Highlights:**

1. Distinct sex specific SCN gene patterns across opioid physiological and behavior
2. Intoxication in females increased synaptic, glutamatergic, and addiction pathways
3. Circadian entrainment pathway enriched in females after intoxication
4. Rhythmic DE genes may drive sex differences in abstinence
5. SCN gene expression correlated with addiction-like behaviors
