## Supplementary material for "Sex-specific transcriptional signatures of oxycodone persist during withdrawal and abstinence in the suprachiasmatic nucleus of heterogeneous stock rats": Table S10

### Sheet: Black_module_PCA
Sample	PC1	PC2	PC3	PC4	PC5
LR_SN_145	-13.6864	0.506645	1.09237	-2.51979	2.55527
LR_SN_146	1.62792	4.67449	-0.677038	0.574437	-5.46855
LR_SN_148	-1.48956	3.99803	0.245261	-6.17028	-0.104584
LR_SN_149	-5.2678	1.26254	1.72676	-4.35113	1.00895
LR_SN_150	11.0821	0.404969	-0.974182	1.00009	-2.36458
LR_SN_151	-10.4829	-0.0279368	1.53945	0.786485	1.77469
LR_SN_152	15.667	-0.826931	-1.02175	-2.58101	3.70166
LR_SN_153	16.6497	-15.5274	11.6719	-1.38179	-2.69159
LR_SN_154	9.27481	0.0492903	-0.664833	-0.537221	-1.65378
LR_SN_155	2.88331	2.96269	0.718262	-0.264835	-3.40169
LR_SN_163	-9.59891	-2.95253	1.43967	2.49899	1.18538
LR_SN_164	9.14475	0.330658	-2.38058	0.999271	-1.74967
LR_SN_165	12.331	1.31105	0.804527	-2.88156	-1.02694
LR_SN_166	-1.91413	-1.51003	-0.480183	5.28319	-2.60928
LR_SN_167	2.5234	2.89045	-1.29471	2.17681	-3.83404
LR_SN_168	2.60745	0.566619	-3.05383	-3.49697	3.11164
LR_SN_169	-33.2464	-0.521442	3.09138	1.24013	0.927264
LR_SN_170	7.57411	-3.26426	-5.219	1.82373	2.13813
LR_SN_171	-3.66069	0.0287484	-0.82953	0.685712	-0.653499
LR_SN_172	-6.18244	2.81394	1.31435	1.16835	-4.15587
LR_SN_173	0.532896	-3.24876	2.97406	1.44488	3.95857
LR_SN_174	-0.414364	-4.86611	-5.83707	5.58777	0.117644
LR_SN_175	7.67532	1.0903	-0.808882	-1.52461	-1.15473
LR_SN_176	-9.29922	2.03875	2.29344	-0.805201	-1.49905
LR_SN_177	20.6712	12.6449	8.69998	6.50108	5.81903
LR_SN_178	6.71762	-2.72535	-5.44597	-0.636981	1.80645
LR_SN_179	-10.272	0.162645	1.72869	0.356221	0.0711571
LR_SN_180	5.70278	2.86551	0.221564	-2.07637	-2.50768
LR_SN_187	4.8339	1.09662	-2.76343	-2.01745	-0.0519343
LR_SN_188	-8.04751	-1.13495	-0.182729	0.37846	0.516508
LR_SN_189	-26.042	1.02455	1.16316	-0.555817	-0.0663357
LR_SN_190	-1.04476	-4.61429	-5.31608	3.70306	1.46057
LR_SN_191	1.15818	2.03136	-3.00612	-2.65267	1.19523
LR_SN_192	1.99152	-3.53475	-0.768899	-1.75498	3.64567

### Sheet: Red_module_PCA
Sample	PC1	PC2	PC3	PC4	PC5
LR_SN_145	-2.28715	-3.50092	2.69278	-1.62286	0.476926
LR_SN_146	13.83	2.494	-0.107362	-0.567716	-4.04052
LR_SN_148	6.39458	-1.4927	-0.344659	-0.577206	-3.14178
LR_SN_149	-2.48193	-1.34861	1.22913	-0.485683	-1.82193
LR_SN_150	-0.902065	0.199008	-1.31559	-0.0753054	0.86343
LR_SN_151	-14.6892	-1.72528	2.00872	-1.62956	1.05815
LR_SN_152	-24.0256	1.30958	-4.63976	-1.11628	-0.070025
LR_SN_153	-42.2008	1.09564	3.72815	4.98543	-3.6973
LR_SN_154	0.251758	2.5347	-0.0570051	-4.5411	0.563643
LR_SN_155	2.10084	-2.21026	0.629112	-1.62616	2.21829
LR_SN_163	12.745	-3.03738	1.36636	2.00022	0.600507
LR_SN_164	7.1927	1.15256	-3.15908	0.838193	-0.217365
LR_SN_165	1.21831	-2.19181	-3.91751	0.515316	0.170516
LR_SN_166	13.3577	4.92695	2.14706	0.187052	-0.589742
LR_SN_167	4.52531	-1.36017	-0.0456534	1.04091	0.029019
LR_SN_168	2.58616	0.529784	-3.47766	1.83206	-2.41447
LR_SN_169	-11.1058	-1.22692	3.91008	-1.64385	0.896634
LR_SN_170	-2.73632	5.9179	0.0363966	-1.53665	0.204941
LR_SN_171	3.35013	-2.10323	0.781489	0.0978732	1.28314
LR_SN_172	15.4206	-0.734105	1.91243	0.638409	-1.44133
LR_SN_173	-16.418	-0.273446	1.17243	-0.66331	1.04993
LR_SN_174	12.0973	7.18225	2.9829	-1.39208	-0.00413
LR_SN_175	-4.17286	0.48647	0.00164449	-1.43369	0.0581297
LR_SN_176	6.49226	-1.09232	1.53455	-2.17596	0.117411
LR_SN_177	-7.56419	-0.227089	-4.91638	-1.13981	-0.88097
LR_SN_178	3.70276	0.835504	-3.33792	2.04431	2.34876
LR_SN_179	13.2741	-2.06366	1.85441	2.1111	-0.508847
LR_SN_180	-0.135796	-3.23219	-0.456762	-3.20702	0.572345
LR_SN_187	7.59901	-0.480612	-0.748083	2.08243	0.668507
LR_SN_188	7.37685	-0.587544	1.21441	1.92301	0.137805
LR_SN_189	6.22606	-2.11263	1.31163	0.830834	0.124302
LR_SN_190	3.9499	3.09006	0.133776	4.37093	5.79594
LR_SN_191	11.5723	-1.52005	-2.8846	0.244579	-1.83437
LR_SN_192	-26.5438	0.766531	-1.23944	-0.308399	1.42444
