## Supplementary material for "Sex-specific transcriptional signatures of oxycodone persist during withdrawal and abstinence in the suprachiasmatic nucleus of heterogeneous stock rats": Table S11

### Sheet: sheet1
timepoint	sex	Addiction score	Addition Index	Buprenorphine PR	Buprenorphine PR breakpoint	Escalation Index	Long access PR breakpoint	Methadone PR	Methadone PR breakpoint	Pain Index	PR Index	Tolerance to Analgesia Index	Vehicle PR breakpoint	Vonfrey baseline force	Short access breakpoint	Tail oxy-induced analgesia postSA	Tail oxy-induced analgesia pre SA	Vonfrey baseline time	Vonfrey withdrawal force	Vonfrey withdrawal time	Naltrexone PR	Naltrexone PR breakpoint
Abstinence	M	1.22596	-1.02143	1	1	-1.30878	3	0	0	-0.875763	-1.40042	-0.500754	0	19.9	1	6.44	5.37	11.8667	23.3167	11.5833	0	0
Abstinence	M	0.439557	-0.0741922	0	0	-1.10599	5	15	8	1.31875	-0.279081	-0.23044	6	27.4167	1	10	9.56	11.9833	19.3	9.53333	1	1
Abstinence	M	0.0794798	0.439557	16	9	0.59175	9	16	8	0.703542	0.784085	-0.321148	11	25.0333	1	6.47	5.82	12.45	20.1667	9.98333	NA	NA
Abstinence	M	-0.0741922	-0.412056	0	0	-0.896851	1	15	8	1.0632	-1.34225	-0.472327	6	20.9333	2	5.6	4.6	10.3667	14.1667	5.61667	0	0
Abstinence	M	-0.412056	1.22596	29	20	2.40949	16	34	25	0.114182	1.42412	0.956031	13	29.35	1	3.34	3.85	14.6333	22.7	11.2667	5	3
Intox	M	1.18124	0.361928	9	5	0.617547	7	24	15	0.3579	0.381556	0.0907079	10	23.9167	0	4.06	5.06	11.8833	18.2333	9	2	2
Intox	M	0.0992536	-0.33962	24	15	-0.328457	16	27	18	-1.26551	0.202576	0.0329157	17	17.3	1	7	7.4	8.45	22.8833	11.35	2	2
Intox	M	-0.074548	1.18124	28	19	1.48983	11	25	16	0.646754	1.31567	1.27271	8	20.1833	1	4.31	7.35	9.98333	15.6167	7.68333	2	2
Intox	M	-0.33962	0.0992536	7	4	0.219259	9	11	6	0.640561	0.310249	-0.773055	9	21.6667	5	2.43	2.94	10.7333	17.15	8.45	0	0
Intox	M	0.361928	-0.074548	8	5	0.949007	2	2	1	0.571666	-0.796915	-1.02195	2	24.0167	4	3.94	3.97	11.9	19.8	9.8	3	2
Withdrawal	M	0.742267	0.0938932	35	26	1.63029	6	29	20	-0.498787	0.130076	-0.886003	3	11.55	2	8.63	8	5.61667	10.6333	5.15	7	4
Withdrawal	M	0.404862	-0.115207	2	1	-0.213535	10	5	3	-0.439978	-0.537267	0.729953	10	17.7	3	3.93	6.25	8.8	18.8167	9.28333	27	18
Withdrawal	M	-0.115207	0.404862	11	6	-0.15085	18	20	11	1.18654	0.449191	0.134567	9	25.2	4	6.72	7.4	12.5	17.45	8.6	6	4
Withdrawal	M	-0.342038	-0.342038	46	37	0.65579	5	9	5	-0.831699	-0.16034	-1.0319	5	14.2	4	3.28	3.19	6.95	15.8	7.76667	3	2
Withdrawal	M	-0.788308	0.742267	10	6	1.23148	9	12	6	0.466925	0.784085	0.486581	10	23.95	1	4.53	5.75	11.9	20.3333	9.21667	14	8
Withdrawal	M	0.0938932	-0.788308	0	0	-0.142267	3	10	6	-1.26171	-0.711748	-1.03751	8	15.4	15	3.78	3.78	7.56667	19.1667	9.48333	3	2
Abstinence	F	1.02906	-0.0417408	0	0	0.0890817	1	17	9	-0.330406	-0.629394	0.703755	1	13.297	1	2.93	5.66	8.28333	14.3	7.01667	9	5
Abstinence	F	0.434657	-0.745414	57	50	-0.863272	4	10	6	-0.812248	-0.254755	-1.05138	4	15.8333	1	3.44	3.28	7.78333	19.8167	9.78333	12	7
Abstinence	F	0.211927	0.211927	0	0	-0.584892	3	12	7	1.01738	-0.379634	0.794852	3	23.2833	0	4.4	7.28	12.4	15.95	7.83333	9	5
Abstinence	F	-0.0417408	-0.322969	18	10	-0.584892	3	7	4	-0.284108	-0.379634	-0.0432407	3	17.8667	3	2.22	3.72	8.81667	18.5833	9.18333	5	3
Abstinence	F	-0.322969	0.434657	24	15	0.301194	20	22	13	0.652421	1.12072	-0.33571	10	23.3	22	5.94	5.53	11.5333	17.1667	8.46667	14	8
Abstinence	F	-0.745414	1.02906	57	50	1.13204	41	33	24	-0.289965	2.49581	0.778333	24	15.7	0	4.41	6.06	7.7	13.6833	6.1	7	4
Intox	F	1.63	-0.431388	20	11	-0.170358	11	3	2	-0.636159	-0.115216	-0.803819	13	16.9485	2	8.1	5.34	8.86667	19.75	9.78333	27	18
Intox	F	0.610809	-0.112071	0	0	-0.20395	1	11	6	-1.22967	-0.629394	1.61473	1	11.4015	0	3.4	7.63	6.38333	17.9667	8.86667	9	5
Intox	F	0.102992	0.610809	13	7	0.796052	5	25	16	2.15205	-0.961774	0.456907	18	27.3	5	2.03	4.59	13.6	16.6333	8.18333	3	2
Intox	F	-0.112071	0.102992	23	14	-0.439283	18	21	12	0.407395	0.885387	-0.441532	9	20.4	0	2.49	3.13	10.1	17.15	8.45	5	3
Intox	F	-1.04996	-1.04996	4	3	-1.96843	0	12	7	0.10876	-1.73953	-0.60063	8	22.6	1	3.13	3.43	11.2	20.5667	10.1833	2	2
Intox	F	-0.431388	1.63	1	1	1.72422	27	29	20	0.800335	1.76036	2.23507	18	21.8	4	2.76	9.12	10.8	16.8333	8.3	3	2
Withdrawal	F	0.886352	0.0950454	19	10	0.618499	13	17	9	-0.290234	0.167587	-0.115671	15	22.5197	2	3.44	3.44	13.6333	23.1167	11.5667	8	5
Withdrawal	F	0.427041	-0.139564	2	1	1.1733	0	1	1	-0.618238	-0.754274	-0.359044	0	19.85	0	2.65	3.63	11.3333	22.6333	11.2333	1	1
Withdrawal	F	0.0950454	-0.743974	0	0	-1.1563	0	1	1	0.684476	-0.754274	-1.74979	0	22.9242	0	4.38	3.07	12.8167	17.65	8.71667	0	0
Withdrawal	F	-0.139564	-0.32021	15	18	0.0451269	7	0	0	-1.25686	0.119885	-0.188996	7	14.9	3	3.12	4.38	7.31667	21.6333	10.7167	6	3
Withdrawal	F	-0.32021	0.886352	4	2	0.242097	14	22	13	0.725881	1.61028	0.967154	13	19.7333	5	5.59	8.87	9.75	16.35	8.06667	2	1
Withdrawal	F	-0.743974	0.427041	16	9	0.368693	11	5	3	0.878923	0.204854	0.255694	12	18.9	0	2.87	5	9.4	13.6667	6.68333	0	0
