## Supplementary material for "Sex-specific transcriptional signatures of oxycodone persist during withdrawal and abstinence in the suprachiasmatic nucleus of heterogeneous stock rats": Table S9

### Sheet: Black
Gene
Vsnl1
Rbfox3
Syt7
Ache
Prrt2
Phyhip
Rapgefl1
Cpne6
Cacng8
Slc35f3
Ankrd34a
Camk2b
Atp6v1g2
Rap1gap
Kifc2
Sult4a1
Plppr2
Prkar1b
Mast1
Eef1a2
Camkk1
Dmtn
Slc25a22
Rab3a
Ina
Dync1i1
Cyp46a1
Svop
Fbxl16
Tuba4a
Ajm1
Sema6b
Paqr9

### Sheet: Blue
Gene
Slc12a5
Pacsin3
Slc7a14
Creg2
Dnm1
Atp1a3
Rgs17
Pacsin1
Dapk1
L1cam
Gng11
Gria1
Gabrg2
Jph3
Chl1
Gpx8
Lmtk3
Erc2
Grin1
Stx1b
Prrg3
Clcn5
Reep1
Syngr1
S100b
Gabrb3
Tbc1d9
Gprin1
Sez6l2
Cadps
Ccdc85a
Pak3
Cep170b
Clstn3
Syn1
Stxbp1
Amer3
Scn3b
Pnma2
Atcay
Chrnb2
Kcnc1
Pnma8c
Cdk5r1
Adam22
Rab6b
Sez6
Kcnh2
Spock2
Dzank1
Rusc1
Nap1l2
Epb41l1
Dpp6
Ncs1
Flywch1
Slc2a3
Acvr1b
Tspyl5
Ppfia4
Rnft2
Snap91
Ctsh
Septin3
Dstn
Agpat4
Arhgap44
Madd
Tspyl4
Adgrl1
Pip5k1c
Mapk8ip2
Atp13a2
Bcat2
Lamp1
Gabra4
Camta1
Camsap3
Nrxn2
Atmin
Snph
Pttg1ip
Abr
Mapk9
Atp8b2
Mcf2l
Schip1
Nckipsd
Ywhag
Rragb
Nmnat2
Asb1
Ube2o

### Sheet: Brown
Gene
Fbxo41
Chd5
Gria2
Rap1gap2
Fbxo10
Ftl1
St8sia3
Cacna1c
Arhgap26
Map9
Magi1
Lsamp
Ogfod1
Kif3c
Arhgef9
Pacs1
Ncoa7
Bicd1
Dusp8
Ctif
Jazf1
Dnajc5
Ttc3
Sptbn2
Rhoc
Map2
Pcdhac2
Chd3
Serf2
Kif5c
Ppfia3
Trp53bp1
Pabpc1l2a
Ybx1
Ctsl
Rimbp2
Fam169a
Rbfox2

### Sheet: Green
Gene
Ankrd52
Rps28
Rps21
Apc2
Rpl41
Rpl37a
Rpl36a
Rpl39
Rps12
Rpl37
Rps14
Rpl36
Rplp1
Rps16
Rpl26
Rps7
Rpl11
Rps18
Rps27a
Rps24
Rps23
Rps29
Rpl13a
Rps3a1
Rps19
Rpl21
Rpl32
Rpl9
Rps17
Rpl31
Rpl23
Rps15
Rpl34
Rps20
Rps15a
Rpl27
Fau
Rps9
Uba52
Rpl28
Rpl35
Rpl18a
Fis1
Rps8
Rps6
Rpl24
Rpl8
Rpl18
Rpl23a

### Sheet: Greenyellow
Gene
Pnma8a
Pnma3
Prr36
Gaa
Samd14
Dcaf12l1
Hap1
Unc5a
Baiap3
Tub
Coro2a
Ahi1
Nptxr
Rab9b
Pkia
Peg3
Tro
Crmp1
Cyb561
Tmx4
Ampd2
Tspyl2
Dtx1

### Sheet: Pink
Gene
Map1b
Myo5a
Cpeb3
Pde4d
Unc80
Bsn
Trio
Scn3a
Kif3a
Dmxl2
Pcnx4
Slc4a10
Akap6
Myh10
Sgtb
Akap9
Btrc
Pi4ka
Cracd
Tanc2
Fry
Nbea
Unc79
Tpt1
Herc1
Adar
Cacna1a
Hycc2
6430548M08Rik
Clasp1
Cds2
Rai1
Clip1
Synj1
Pom121
Epm2aip1
Irgq
Ppip5k1
Elp1
Phlpp2
Camsap1

### Sheet: Purple
Gene
Dnai4
Ccdc146
Cfap73
Gm11992
Kif9
Dnai7
Gas2l2
Odad4
Lrrc23

### Sheet: Red
Gene
Cfap52
Cimap3
Spag8
Fam216b
Cimip2b
Lrrc46
Enkur
Cfap74
Ccdc113
Prr29
Tekt1
Drc3
BC051019
Tekt4
Lrrc56
Ropn1l
Cfap97d2
Katnal2

### Sheet: Yellow
Gene
Pnck
Olfm2
Ctxn1
Gap43
Myo6
Rhbdl1
Ywhah
Jakmip1
Rnf112
B4galt6
Cnih2
Rnf208
Cd200
Chn1
Rtn1
Map2k1
Pomgnt2
Rac3
Rab26
Ckmt1
Tmem91
Podxl2
Arhgdig
Nrsn2
Tjp1
Caly
Bmpr1a
Rhov
Serp2
Ctnnd1
Mllt11
Tubb2a
Slc25a14
Tmem59l
Lrrc24
Syt5
Syp
Pdxp
Pld3
Actl6b
Scg5
Tmem38a
Ankrd13d
Matk
Rundc3b
Fam171a2
Bmerb1
Rundc3a
Gng3

### Sheet: Turquoise
Gene
Gab1
St3gal4
Rnf13
Snx33
Plxnb3
Prrg1
Slc48a1
Gpm6b
Oxsr1
Igsf11
Qki
Secisbp2l
Piga
Creb5
Gatm
Wipf1
Gm13403
Map4k4
Arrdc2
Sypl1
Ankrd40
Zfp664
Abca2
Rassf2
Cdh19
Crybg3
Gng12
Sirt2
Abhd5
Fnbp1
Endod1
Cnksr3
Stxbp3
Fmnl2
Mtmr10
Slc6a9
Pon2
Eya4
Efcab14
Arhgef2
Epb41l2
Wls
Lamp2
Clic4
Tbc1d12
Lrrn1
Kank1
Wrn
Phldb1
Selenop
Lap3
Eeig2
Hepacam
Arrdc3
Cpox
Sorbs3
Rnpepl1
Pik3c2b
Sox8
Rap1a
Mvb12b
Adipor2
Sh3glb1
Ankrd13a
Scd2
Erbin
Gm7084
Tspan14
Rnf141
Zdhhc9
Llgl1
Arhgap11a
Ctdsp1
5031439G07Rik
Osbpl1a
Ctnna1
Appl2
Myo9b
Dnm2
Rgs3
Mtf1
Ptpn11
Dennd5a
Fermt2
Mgll
