## Supplementary material for "Sex-specific transcriptional signatures of oxycodone persist during withdrawal and abstinence in the suprachiasmatic nucleus of heterogeneous stock rats": Table S1

Sample	Reg	Sex	State
LR_SN_145	SCN	Male	Abstinence
LR_SN_146	SCN	Male	Abstinence
LR_SN_148	SCN	Male	Abstinence
LR_SN_149	SCN	Male	Abstinence
LR_SN_150	SCN	Male	Abstinence
LR_SN_151	SCN	Male	Intox
LR_SN_152	SCN	Male	Intox
LR_SN_153	SCN	Male	Intox
LR_SN_154	SCN	Male	Intox
LR_SN_155	SCN	Male	Intox
LR_SN_157	SCN	Male	Naive
LR_SN_158	SCN	Male	Naive
LR_SN_159	SCN	Male	Naive
LR_SN_160	SCN	Male	Naive
LR_SN_162	SCN	Male	Naive
LR_SN_163	SCN	Male	Withdrawal
LR_SN_164	SCN	Male	Withdrawal
LR_SN_165	SCN	Male	Withdrawal
LR_SN_166	SCN	Male	Withdrawal
LR_SN_167	SCN	Male	Withdrawal
LR_SN_168	SCN	Male	Withdrawal
LR_SN_169	SCN	Female	Abstinence
LR_SN_170	SCN	Female	Abstinence
LR_SN_171	SCN	Female	Abstinence
LR_SN_172	SCN	Female	Abstinence
LR_SN_173	SCN	Female	Abstinence
LR_SN_174	SCN	Female	Abstinence
LR_SN_175	SCN	Female	Intox
LR_SN_176	SCN	Female	Intox
LR_SN_177	SCN	Female	Intox
LR_SN_178	SCN	Female	Intox
LR_SN_179	SCN	Female	Intox
LR_SN_180	SCN	Female	Intox
LR_SN_181	SCN	Female	Naive
LR_SN_182	SCN	Female	Naive
LR_SN_183	SCN	Female	Naive
LR_SN_184	SCN	Female	Naive
LR_SN_185	SCN	Female	Naive
LR_SN_187	SCN	Female	Withdrawal
LR_SN_188	SCN	Female	Withdrawal
LR_SN_189	SCN	Female	Withdrawal
LR_SN_190	SCN	Female	Withdrawal
LR_SN_191	SCN	Female	Withdrawal
LR_SN_192	SCN	Female	Withdrawal
